# Persistent, Private and Mobile genes: a model for gene dynamics in evolving pangenomes

**DOI:** 10.1101/2024.07.15.603572

**Authors:** Jasmine Gamblin, Amaury Lambert, François Blanquart

## Abstract

The pangenome of a species is the set of all genes carried by at least one member of the species. In bacteria, pangenomes can be much larger than the set of genes carried by a single organism. Many questions remain unanswered regarding the evolutionary forces shaping the patterns of presence/absence of genes in pangenomes of a given species. We introduce a new model for bacterial pangenome evolution along a species phylogeny that explicitly describes the timing of appearance of each gene in the species and accounts for three generic types of gene evolutionary dynamics: persistent genes that are present in the ancestral genome, private genes that are specific to a given clade, and mobile genes that are imported once into the gene pool and then undergo frequent horizontal gene transfers. We call this model the Persistent-Private-Mobile (PPM) model. We develop an algorithm fitting the PPM model and apply it to a dataset of 902 *Salmonella enterica* genomes. We show that the best fitting model is able to reproduce the global pattern of some multivariate statistics like the gene frequency spectrum and the parsimony vs. frequency plot. Moreover, the gene classification induced by the PPM model allows us to study the position of accessory genes on the chromosome depending on their category, as well as the gene functions that are most present in each category. This work paves the way for a mechanistic understanding of pangenome evolution, and the PPM model developed here could be used for dynamics-aware gene classification.
