## Supplementary File for "Persistent, Private and Mobile genes: a model for gene dynamics in evolving pangenomes"

accession.number	kept.after.quality.filtering
GCF_000439255.1	outgroup
GCF_000006945.2	1
GCF_000007545.1	1
GCF_000008105.1	1
GCF_000009505.1	0
GCF_000009525.1	1
GCF_000011885.1	1
GCF_000016045.1	1
GCF_000018385.1	1
GCF_000018705.1	1
GCF_000020705.1	1
GCF_000020745.1	1
GCF_000020885.1	1
GCF_000020925.1	1
GCF_000022165.1	0
GCF_000026565.1	0
GCF_000027025.1	1
GCF_000188735.1	0
GCF_000188955.2	0
GCF_000195995.1	1
GCF_000210855.2	0
GCF_000213635.1	1
GCF_000238455.2	1
GCF_000240905.2	1
GCF_000245535.1	1
GCF_000252875.1	1
GCF_000258365.1	1
GCF_000271885.2	1
GCF_000271905.2	1
GCF_000272715.4	1
GCF_000272735.4	0
GCF_000272755.4	1
GCF_000272775.4	1
GCF_000272815.2	1
GCF_000272835.4	1
GCF_000272895.2	1
GCF_000280315.2	1
GCF_000329365.2	0
GCF_000330485.2	0
GCF_000335875.2	0
GCF_000335995.2	1
GCF_000341425.1	1
GCF_000385905.1	1
GCF_000430085.2	1
GCF_000430105.1	0
GCF_000430125.1	1
GCF_000430145.2	1
GCF_000430165.1	1
GCF_000439415.2	0
GCF_000442415.1	1
GCF_000462995.1	1
GCF_000473275.1	1
GCF_000483715.2	1
GCF_000484195.3	0
GCF_000486045.2	1
GCF_000486165.2	1
GCF_000486345.2	1
GCF_000486365.2	1
GCF_000486405.2	1
GCF_000486445.2	1
GCF_000486585.2	1
GCF_000486725.2	1
GCF_000486765.2	1
GCF_000486815.2	1
GCF_000486855.2	1
GCF_000486915.2	1
GCF_000487015.2	1
GCF_000487035.2	1
GCF_000487155.2	1
GCF_000487255.2	1
GCF_000487295.3	1
GCF_000487515.2	1
GCF_000487575.2	1
GCF_000487615.2	1
GCF_000487775.1	1
GCF_000487915.2	1
GCF_000487935.2	1
GCF_000493295.2	1
GCF_000493535.2	1
GCF_000494385.3	1
GCF_000503845.1	0
GCF_000505365.2	1
GCF_000505705.1	1
GCF_000612325.1	0
GCF_000623055.1	0
GCF_000623095.1	0
GCF_000623115.2	0
GCF_000623135.1	0
GCF_000623195.2	0
GCF_000623275.1	0
GCF_000623295.1	0
GCF_000623315.1	0
GCF_000623335.1	0
GCF_000623355.1	1
GCF_000623375.1	0
GCF_000623395.2	0
GCF_000623455.2	1
GCF_000623475.1	0
GCF_000623615.2	0
GCF_000623655.2	0
GCF_000623675.2	0
GCF_000623715.2	0
GCF_000623735.2	0
GCF_000624055.2	0
GCF_000624175.1	0
GCF_000624395.2	0
GCF_000625855.1	0
GCF_000626095.2	0
GCF_000626175.1	0
GCF_000626195.1	0
GCF_000626215.1	1
GCF_000626235.1	0
GCF_000626255.1	0
GCF_000626275.2	0
GCF_000626295.1	0
GCF_000626335.1	0
GCF_000626355.1	0
GCF_000626375.1	0
GCF_000626695.2	0
GCF_000636135.1	1
GCF_000698515.2	0
GCF_000698715.2	0
GCF_000715155.1	1
GCF_000732045.2	1
GCF_000742815.1	1
GCF_000743055.1	1
GCF_000748245.2	0
GCF_000748565.2	1
GCF_000750215.1	0
GCF_000750255.1	0
GCF_000750295.1	1
GCF_000750335.1	0
GCF_000750375.1	1
GCF_000750395.2	0
GCF_000750415.2	0
GCF_000750435.1	0
GCF_000750455.1	0
GCF_000750475.1	0
GCF_000750495.1	1
GCF_000754375.1	0
GCF_000783815.2	1
GCF_000818075.1	0
GCF_000818115.1	0
GCF_000940895.2	1
GCF_000940935.2	1
GCF_000940975.1	1
GCF_000941015.2	1
GCF_000953495.1	1
GCF_000963535.2	1
GCF_000973645.1	1
GCF_000973665.2	1
GCF_000973685.2	1
GCF_000988525.3	1
GCF_000993725.1	1
GCF_001006525.1	1
GCF_001122625.2	0
GCF_001134605.2	0
GCF_001148305.2	1
GCF_001173525.2	0
GCF_001185215.1	0
GCF_001185245.1	1
GCF_001188125.2	0
GCF_001293505.1	1
GCF_001302605.1	1
GCF_001305235.1	1
GCF_001305815.1	0
GCF_001305835.1	1
GCF_001360555.2	0
GCF_001409135.1	1
GCF_001409155.1	1
GCF_001409175.1	1
GCF_001409195.1	1
GCF_001441205.1	1
GCF_001441225.1	1
GCF_001441245.1	1
GCF_001447095.1	1
GCF_001447115.1	1
GCF_001448485.2	1
GCF_001448665.2	1
GCF_001448705.2	1
GCF_001448785.2	1
GCF_001454965.1	1
GCF_001457675.1	0
GCF_001479685.2	0
GCF_001484025.1	0
GCF_001535315.2	1
GCF_001540845.1	1
GCF_001558355.2	0
GCF_001576255.1	0
GCF_001576275.1	1
GCF_001577505.1	1
GCF_001612515.1	1
GCF_001620115.1	1
GCF_001620135.2	1
GCF_001620155.1	1
GCF_001620205.2	1
GCF_001620225.1	1
GCF_001623545.2	1
GCF_001623585.1	1
GCF_001623625.1	1
GCF_001623645.2	1
GCF_001623665.2	1
GCF_001623685.1	1
GCF_001623705.1	1
GCF_001623725.1	0
GCF_001623745.2	1
GCF_001623765.2	1
GCF_001623775.1	1
GCF_001623805.1	0
GCF_001623825.2	0
GCF_001623845.1	1
GCF_001628755.1	1
GCF_001629755.1	0
GCF_001629775.1	1
GCF_001647045.1	0
GCF_001647755.1	1
GCF_001652385.2	1
GCF_001689935.1	0
GCF_001690005.1	0
GCF_001690055.1	0
GCF_001690075.1	1
GCF_001690095.1	1
GCF_001690115.1	0
GCF_001692495.1	0
GCF_001692515.1	0
GCF_001692535.1	1
GCF_001692555.1	0
GCF_001692575.1	0
GCF_001692595.1	0
GCF_001692615.1	0
GCF_001692635.1	0
GCF_001705055.1	0
GCF_001705365.1	1
GCF_001713515.2	1
GCF_001729225.1	1
GCF_001756025.2	1
GCF_001831555.2	1
GCF_001831715.2	1
GCF_001831915.2	1
GCF_001831985.2	1
GCF_001832255.2	1
GCF_001833225.2	1
GCF_001833255.2	1
GCF_001833305.2	1
GCF_001834735.2	1
GCF_001834965.2	1
GCF_001887015.1	1
GCF_001890165.1	1
GCF_001890185.1	1
GCF_001890445.1	1
GCF_001922165.1	1
GCF_001922185.1	1
GCF_001931555.1	1
GCF_001931575.1	0
GCF_001931595.1	0
GCF_001931615.1	0
GCF_001941405.1	1
GCF_001952995.1	1
GCF_001953015.1	0
GCF_001953035.1	1
GCF_001953675.1	0
GCF_001953695.1	0
GCF_001956735.1	1
GCF_001969425.1	1
GCF_001972545.2	0
GCF_001972625.2	0
GCF_001973275.2	0
GCF_001973785.2	1
GCF_001975245.1	1
GCF_001975265.1	1
GCF_001975285.1	1
GCF_001975305.1	1
GCF_001975325.1	1
GCF_001975345.1	1
GCF_001975365.1	1
GCF_001975385.1	1
GCF_001975405.1	1
GCF_001975425.1	1
GCF_001975445.1	1
GCF_001975515.1	1
GCF_001975555.1	1
GCF_001975605.1	1
GCF_001975625.1	1
GCF_001975645.1	1
GCF_001989635.1	1
GCF_002119485.1	1
GCF_002128365.1	1
GCF_002128385.1	0
GCF_002163995.1	1
GCF_002196535.1	1
GCF_002201855.1	1
GCF_002208195.1	1
GCF_002208255.1	1
GCF_002208315.1	1
GCF_002208965.1	1
GCF_002209205.2	1
GCF_002209225.1	1
GCF_002211565.1	1
GCF_002211585.1	1
GCF_002211825.1	1
GCF_002211845.1	1
GCF_002211865.1	1
GCF_002211965.1	1
GCF_002220345.1	0
GCF_002224405.1	1
GCF_002234475.1	1
GCF_002234515.1	1
GCF_002234735.2	1
GCF_002234755.2	1
GCF_002234775.1	1
GCF_002234795.1	1
GCF_002238275.1	1
GCF_002265865.2	1
GCF_002266085.2	0
GCF_002266205.2	1
GCF_002266325.2	1
GCF_002290205.1	1
GCF_002313085.1	1
GCF_002313105.1	0
GCF_002313125.1	0
GCF_002386165.1	0
GCF_002386325.1	1
GCF_002504105.1	1
GCF_002504125.1	1
GCF_002507715.2	1
GCF_002507745.2	1
GCF_002507865.2	1
GCF_002507875.2	1
GCF_002507915.2	1
GCF_002741885.1	1
GCF_002741905.1	1
GCF_002760915.1	0
GCF_002760935.1	0
GCF_002760955.1	1
GCF_002760975.1	1
GCF_002760995.1	1
GCF_002761015.1	1
GCF_002761035.1	1
GCF_002761055.1	0
GCF_002761075.1	0
GCF_002761095.1	1
GCF_002761115.1	1
GCF_002761135.1	1
GCF_002761155.1	1
GCF_002761335.1	1
GCF_002761355.1	1
GCF_002761375.1	1
GCF_002761395.1	1
GCF_002761415.1	1
GCF_002761435.1	1
GCF_002761455.1	1
GCF_002761475.1	1
GCF_002761495.1	1
GCF_002762135.3	1
GCF_002763415.1	1
GCF_002777175.1	1
GCF_002794415.1	1
GCF_002813935.1	0
GCF_002813975.1	0
GCF_002813995.1	0
GCF_002863765.1	1
GCF_002863785.1	1
GCF_002900325.1	1
GCF_002946375.1	1
GCF_002946675.1	0
GCF_002947135.1	1
GCF_002952975.1	1
GCF_002982095.1	0
GCF_002983965.1	1
GCF_002984035.1	1
GCF_002984285.1	1
GCF_003030105.1	1
GCF_003030125.1	1
GCF_003030285.2	0
GCF_003031835.1	1
GCF_003031855.1	1
GCF_003031875.1	1
GCF_003031995.1	1
GCF_003032015.1	0
GCF_003032035.1	1
GCF_003052785.2	1
GCF_003054535.1	1
GCF_003064165.2	1
GCF_003064365.2	1
GCF_003064405.2	1
GCF_003067445.2	1
GCF_003067765.2	1
GCF_003067925.2	1
GCF_003067985.2	1
GCF_003068025.2	1
GCF_003068145.2	1
GCF_003071485.1	1
GCF_003073495.1	1
GCF_003073515.1	1
GCF_003073535.1	1
GCF_003073555.1	1
GCF_003073575.1	0
GCF_003073595.1	0
GCF_003130605.1	1
GCF_003177235.1	1
GCF_003177255.1	1
GCF_003181075.1	0
GCF_003181155.1	0
GCF_003184325.1	1
GCF_003184425.1	0
GCF_003231095.1	1
GCF_003312565.1	1
GCF_003324755.1	1
GCF_003324795.1	1
GCF_003324815.1	1
GCF_003324835.1	1
GCF_003324855.1	1
GCF_003324875.1	1
GCF_003324915.1	1
GCF_003324935.1	1
GCF_003324955.1	1
GCF_003324975.1	1
GCF_003324995.1	1
GCF_003325015.1	1
GCF_003325035.1	1
GCF_003325075.1	1
GCF_003325095.1	1
GCF_003325115.1	1
GCF_003325135.1	1
GCF_003325155.1	1
GCF_003325195.1	1
GCF_003325215.1	1
GCF_003325255.1	1
GCF_003325275.1	1
GCF_003325315.1	1
GCF_003325335.1	1
GCF_003347075.1	1
GCF_003429365.1	1
GCF_003429425.1	1
GCF_003429445.1	1
GCF_003429465.1	0
GCF_003515965.1	1
GCF_003571625.1	1
GCF_003581245.2	1
GCF_003589785.1	0
GCF_003589805.1	0
GCF_003589825.1	1
GCF_003589845.1	1
GCF_003589865.1	1
GCF_003590695.1	1
GCF_003590755.1	1
GCF_003595645.1	0
GCF_003595725.1	0
GCF_003606225.1	1
GCF_003627015.2	0
GCF_003641265.1	0
GCF_003641285.1	1
GCF_003641305.1	1
GCF_003641325.1	0
GCF_003691385.1	0
GCF_003710125.1	1
GCF_003710145.1	1
GCF_003710165.1	1
GCF_003710185.1	0
GCF_003710205.1	1
GCF_003716995.1	0
GCF_003717015.1	0
GCF_003717035.1	0
GCF_003717055.1	0
GCF_003717075.1	0
GCF_003717095.1	0
GCF_003717115.1	0
GCF_003717135.1	0
GCF_003717215.1	0
GCF_003717285.1	1
GCF_003717355.1	0
GCF_003717395.1	0
GCF_003717435.1	0
GCF_003717455.1	0
GCF_003717475.1	1
GCF_003717515.1	1
GCF_003717535.1	0
GCF_003717575.1	1
GCF_003717615.1	1
GCF_003717635.1	0
GCF_003717655.1	1
GCF_003717675.1	0
GCF_003717695.1	0
GCF_003717715.1	0
GCF_003717735.1	0
GCF_003717755.1	1
GCF_003717775.1	0
GCF_003717795.1	0
GCF_003717815.1	0
GCF_003717835.1	0
GCF_003717855.1	1
GCF_003717875.1	1
GCF_003717895.1	0
GCF_003717915.1	0
GCF_003717935.1	0
GCF_003717955.1	0
GCF_003717975.1	0
GCF_003717995.1	0
GCF_003718015.1	0
GCF_003718035.1	0
GCF_003718055.1	0
GCF_003718075.1	0
GCF_003718095.1	0
GCF_003718115.1	0
GCF_003718135.1	1
GCF_003718155.1	0
GCF_003718175.1	0
GCF_003718195.1	0
GCF_003718235.1	0
GCF_003718255.1	0
GCF_003718275.1	0
GCF_003718295.1	1
GCF_003718315.1	1
GCF_003718355.1	0
GCF_003718375.1	1
GCF_003718395.1	0
GCF_003718415.1	0
GCF_003718435.1	0
GCF_003718455.1	1
GCF_003718475.1	0
GCF_003718495.1	0
GCF_003718515.1	0
GCF_003718535.1	0
GCF_003718555.1	0
GCF_003718575.1	1
GCF_003718595.1	0
GCF_003718615.1	0
GCF_003718635.1	0
GCF_003718655.1	0
GCF_003719215.1	1
GCF_003719235.1	0
GCF_003719255.1	0
GCF_003719555.1	1
GCF_003856755.1	1
GCF_003864015.1	0
GCF_003864035.1	1
GCF_003864055.1	0
GCF_003902395.1	0
GCF_003971525.1	1
GCF_003986635.1	1
GCF_003986655.1	1
GCF_003986675.1	1
GCF_003994635.1	0
GCF_003994655.1	1
GCF_003994675.1	1
GCF_003999215.1	1
GCF_004022525.1	1
GCF_004124035.2	1
GCF_004124055.2	1
GCF_004124095.2	1
GCF_004124155.2	1
GCF_004124175.2	1
GCF_004124195.2	1
GCF_004124215.2	1
GCF_004126495.1	1
GCF_004135835.1	0
GCF_004136035.1	1
GCF_004136055.1	1
GCF_004136075.1	1
GCF_004136095.1	1
GCF_004136115.1	1
GCF_004136135.1	1
GCF_004136155.1	1
GCF_004136175.1	1
GCF_004136335.1	0
GCF_004194605.3	1
GCF_004194615.2	1
GCF_004194625.2	1
GCF_004194635.3	1
GCF_004224885.1	1
GCF_004323995.2	0
GCF_004324015.2	1
GCF_004324025.2	0
GCF_004324035.2	1
GCF_004324045.2	1
GCF_004324095.2	1
GCF_004324115.2	1
GCF_004324125.2	0
GCF_004324135.2	1
GCF_004324145.2	0
GCF_004324245.2	1
GCF_004324275.2	0
GCF_004324315.2	0
GCF_004328765.1	1
GCF_004328785.1	1
GCF_004328805.1	1
GCF_004337735.2	1
GCF_004337745.2	1
GCF_004354225.1	1
GCF_004354245.1	1
GCF_004354285.1	0
GCF_004358925.1	0
GCF_004564195.1	0
GCF_004768565.1	0
GCF_004768585.1	1
GCF_004768605.1	1
GCF_004768625.1	0
GCF_004768645.1	1
GCF_004768665.1	1
GCF_004792435.1	1
GCF_004792455.1	1
GCF_004798745.1	1
GCF_004798765.1	0
GCF_004847005.1	0
GCF_004847145.1	0
GCF_004847345.1	0
GCF_004847505.1	0
GCF_004847525.1	0
GCF_004847545.1	0
GCF_004847565.1	1
GCF_004847585.1	0
GCF_004847605.1	1
GCF_004847625.1	0
GCF_004847745.1	0
GCF_004847885.1	0
GCF_004848145.1	0
GCF_004848405.1	1
GCF_004848545.1	0
GCF_004848685.1	1
GCF_004848885.1	1
GCF_004919145.1	1
GCF_004919165.1	0
GCF_004919185.1	1
GCF_004919205.1	0
GCF_004919225.1	0
GCF_004919265.1	1
GCF_004919285.1	0
GCF_004919305.1	1
GCF_004919325.1	0
GCF_004919345.1	0
GCF_004919365.1	1
GCF_004919385.1	1
GCF_004919405.1	1
GCF_004919425.1	1
GCF_004919445.1	1
GCF_004919465.1	0
GCF_004923395.1	1
GCF_004923415.2	1
GCF_004941405.1	0
GCF_005094845.1	1
GCF_005144925.1	1
GCF_005144945.1	0
GCF_005144985.1	1
GCF_005160365.1	1
GCF_005160405.1	1
GCF_005166225.1	1
GCF_005221485.1	1
GCF_005222465.1	1
GCF_005457265.1	1
GCF_005537135.1	1
GCF_005537375.1	0
GCF_005576575.1	1
GCF_005576595.1	0
GCF_005844025.1	1
GCF_005885835.1	0
GCF_005885855.1	1
GCF_005885875.1	1
GCF_005885895.1	1
GCF_005885935.1	1
GCF_005889955.1	0
GCF_005889975.1	0
GCF_005890095.1	1
GCF_005890175.1	1
GCF_005930995.1	1
GCF_005954705.1	1
GCF_006088735.1	0
GCF_006165105.1	0
GCF_006165125.1	0
GCF_006165145.1	1
GCF_006165165.1	0
GCF_006165185.1	1
GCF_006165205.1	0
GCF_006165225.1	0
GCF_006165245.1	0
GCF_006165265.1	1
GCF_006165285.1	1
GCF_006228345.1	0
GCF_006351805.1	1
GCF_006364755.1	1
GCF_006365335.1	0
GCF_006384195.1	0
GCF_006385115.1	1
GCF_006461325.2	1
GCF_006461415.2	1
GCF_006516995.1	1
GCF_006517015.1	1
GCF_006517035.1	0
GCF_006517055.1	1
GCF_006517075.1	1
GCF_006517135.1	1
GCF_006517155.1	1
GCF_006741505.1	1
GCF_006874805.1	0
GCF_006969245.1	1
GCF_007431545.1	1
GCF_007833775.1	1
GCF_007923125.1	0
GCF_008124065.1	1
GCF_008244785.1	0
GCF_008244805.1	0
GCF_008244825.1	1
GCF_008244845.1	0
GCF_008313815.1	0
GCF_008330205.1	1
GCF_008386295.1	1
GCF_008727555.1	1
GCF_008727575.1	1
GCF_008727595.1	0
GCF_008727615.1	1
GCF_008727635.1	1
GCF_008727655.1	1
GCF_008807355.1	1
GCF_008931225.1	1
GCF_008931245.1	0
GCF_009017295.1	1
GCF_009017315.1	1
GCF_009017335.1	1
GCF_009184685.1	1
GCF_009387895.1	1
GCF_009388185.1	0
GCF_009497835.1	1
GCF_009497855.1	1
GCF_009648715.1	0
GCF_009648735.1	1
GCF_009648755.1	0
GCF_009648795.1	1
GCF_009648835.1	0
GCF_009650055.1	1
GCF_009650355.1	0
GCF_009650375.1	1
GCF_009650395.1	1
GCF_009664555.1	1
GCF_009664575.1	1
GCF_009664595.1	1
GCF_009664615.1	1
GCF_009664635.1	1
GCF_009664655.1	1
GCF_009664795.1	1
GCF_009664895.1	1
GCF_009667745.1	1
GCF_009667765.1	1
GCF_009667835.1	0
GCF_009667855.1	0
GCF_009728795.1	0
GCF_009728875.2	1
GCF_009728895.2	1
GCF_009729895.1	1
GCF_009729915.1	1
GCF_009729935.1	1
GCF_009729955.1	1
GCF_009729975.1	1
GCF_009730015.1	1
GCF_009734305.1	1
GCF_009756455.1	1
GCF_009756475.1	1
GCF_009756515.1	1
GCF_009756555.1	1
GCF_009756585.1	0
GCF_009756605.1	1
GCF_009806735.1	0
GCF_009857075.1	0
GCF_009884355.1	0
GCF_009884375.1	1
GCF_009930575.1	1
GCF_009930675.1	1
GCF_010919335.1	1
GCF_011057955.1	0
GCF_011304815.1	1
GCF_011465535.1	1
GCF_011465695.1	1
GCF_011465815.1	1
GCF_011465945.1	1
GCF_011466075.1	1
GCF_011466275.1	1
GCF_011466455.1	1
GCF_011466595.1	1
GCF_011466775.1	0
GCF_011466815.1	1
GCF_012049805.1	0
GCF_012050025.1	1
GCF_012050205.1	0
GCF_012050385.1	1
GCF_012050525.1	0
GCF_012050745.1	1
GCF_012050905.1	1
GCF_012051085.1	1
GCF_012051245.1	1
GCF_012051385.1	1
GCF_012051625.1	1
GCF_012052085.1	1
GCF_012052225.1	0
GCF_012052445.1	1
GCF_012052605.1	1
GCF_012052805.1	0
GCF_012052965.1	1
GCF_012053145.1	1
GCF_012053325.1	1
GCF_012053525.1	1
GCF_012053725.1	1
GCF_012053905.1	1
GCF_012054045.1	1
GCF_012530215.1	1
GCF_012530335.1	1
GCF_013161625.1	1
GCF_013206965.1	0
GCF_013207105.1	0
GCF_013328855.1	1
GCF_013348865.1	1
GCF_013358425.1	1
GCF_013376915.1	1
GCF_013376935.1	1
GCF_013377315.1	0
GCF_013377335.1	0
GCF_013377355.1	0
GCF_013415925.1	1
GCF_013416235.1	0
GCF_014250355.1	1
GCF_014334155.1	1
GCF_014334175.1	1
GCF_014334195.1	1
GCF_014334235.1	1
GCF_014334255.1	0
GCF_014394985.2	0
GCF_014521465.1	1
GCF_014524585.1	1
GCF_014524605.1	0
GCF_014805785.2	1
GCF_014840915.2	0
GCF_014854835.1	1
GCF_014858545.1	0
GCF_014858565.1	0
GCF_015052745.1	1
GCF_015052765.1	0
GCF_015052785.1	1
GCF_015052805.1	0
GCF_015052825.1	0
GCF_015074885.1	1
GCF_015074905.1	1
GCF_015159575.1	1
GCF_015240635.1	0
GCF_015240855.1	1
GCF_015240995.1	1
GCF_015241115.1	0
GCF_015475615.1	1
GCF_015565735.1	1
GCF_015697745.1	0
GCF_015697765.1	1
GCF_015697785.1	1
GCF_015697805.1	1
GCF_015697825.1	1
GCF_015708295.1	1
GCF_015732575.1	1
GCF_016025375.1	1
GCF_016025395.1	1
GCF_016025415.2	1
GCF_016025435.1	1
GCF_016026715.1	0
GCF_016028495.1	0
GCF_016071195.1	1
GCF_016127435.1	1
GCF_016127835.1	0
GCF_016451985.1	1
GCF_016452005.1	1
GCF_016452025.1	1
GCF_016452045.1	1
GCF_016452065.1	1
GCF_016452105.1	1
GCF_016452165.1	0
GCF_016454165.1	1
GCF_016454185.1	1
GCF_016454205.1	1
GCF_016454225.1	1
GCF_016454245.1	1
GCF_016454265.1	1
GCF_016454285.1	1
GCF_016454305.1	1
GCF_016454325.1	1
GCF_016454345.1	1
GCF_016454365.1	1
GCF_016454385.1	1
GCF_016454425.1	1
GCF_016454445.1	1
GCF_016454465.1	1
GCF_016454505.1	0
GCF_016454525.1	1
GCF_016454545.1	0
GCF_016454585.1	1
GCF_016454605.1	1
GCF_016454645.1	1
GCF_016454665.1	1
GCF_016454705.1	1
GCF_016454725.1	1
GCF_016454765.1	1
GCF_016638525.1	0
GCF_016638585.1	1
GCF_016839205.1	1
GCF_016864495.1	1
GCF_016864955.1	1
GCF_016889645.1	1
GCF_016903075.1	1
GCF_016952595.1	0
GCF_017094605.1	0
GCF_017893505.1	1
GCF_017893625.1	0
GCF_018310415.1	1
GCF_018310435.1	1
GCF_018310455.1	1
GCF_018326605.1	0
GCF_018336435.1	1
GCF_018340585.1	1
GCF_018460045.1	1
GCF_019063905.1	1
GCF_019339425.1	0
GCF_019339445.1	1
GCF_019339465.1	1
GCF_019339485.1	1
GCF_019426245.1	0
GCF_019428465.1	1
GCF_019469485.1	1
GCF_019645915.1	0
GCF_019670145.1	1
GCF_019670165.1	0
GCF_019670185.1	1
GCF_019670205.1	1
GCF_019670225.1	0
GCF_019670245.1	1
GCF_019670265.1	1
GCF_019670285.1	0
GCF_019670305.1	1
GCF_019670325.1	1
GCF_019670345.1	1
GCF_019670365.1	0
GCF_019670385.1	1
GCF_019670405.1	1
GCF_019670425.1	1
GCF_019670445.1	1
GCF_019670465.1	1
GCF_019710375.1	0
GCF_019710395.2	1
GCF_019797945.1	1
GCF_019890995.1	1
GCF_019931635.1	1
GCF_019967915.1	1
GCF_019969195.1	0
GCF_019969235.1	1
GCF_019969255.1	1
GCF_020023795.1	1
GCF_020410865.1	0
GCF_020691705.1	1
GCF_020691725.1	1
GCF_020714645.1	1
GCF_020714685.1	0
GCF_020714705.1	0
GCF_020714725.1	0
GCF_020714745.1	0
GCF_020714765.1	0
GCF_020714785.1	1
GCF_020714805.1	0
GCF_020714825.1	1
GCF_020714845.1	0
GCF_020714865.1	1
GCF_020714885.1	0
GCF_020714905.1	1
GCF_020714925.1	0
GCF_020715045.1	0
GCF_020715165.1	0
GCF_020715225.1	0
GCF_020715265.1	0
GCF_020715285.1	0
GCF_020715305.1	0
GCF_020715325.1	0
GCF_020715345.1	0
GCF_020715365.1	0
GCF_020715385.1	0
GCF_020715405.1	0
GCF_020715425.1	0
GCF_020715445.1	1
GCF_020715465.1	0
GCF_020715485.1	0
GCF_020715505.1	0
GCF_020715525.1	0
GCF_020715545.1	0
GCF_020716645.1	0
GCF_020736305.1	0
GCF_020736325.1	1
GCF_020736345.1	1
GCF_020783475.1	1
GCF_021228955.1	1
GCF_021266225.1	0
GCF_021266245.1	0
GCF_021266265.1	0
GCF_021266285.1	0
GCF_021266305.1	0
GCF_021266345.1	1
GCF_021266365.1	1
GCF_021266405.1	0
GCF_021266425.1	0
GCF_021266445.1	0
GCF_021383745.1	1
GCF_021397625.1	1
GCF_021397645.1	0
GCF_021397675.1	0
GCF_021399255.1	0
GCF_021474245.1	1
GCF_021474265.1	1
GCF_021474285.1	1
GCF_021474305.1	1
GCF_021474325.1	1
GCF_021474345.1	1
GCF_021496255.1	1
GCF_021496275.1	0
GCF_021513315.1	1
GCF_021713115.1	1
GCF_022117515.1	1
GCF_022162985.1	1
GCF_022226915.1	1
GCF_022350005.1	1
GCF_022533545.1	1
GCF_022557215.1	1
GCF_022559345.1	1
GCF_022559365.1	0
GCF_022559385.1	1
GCF_022559425.1	0
GCF_022559445.1	1
GCF_022559465.1	0
GCF_022559485.1	1
GCF_022559825.1	1
GCF_022655645.1	1
GCF_022655665.1	1
GCF_022655685.1	1
GCF_022655705.1	1
GCF_022670675.1	0
GCF_022670695.1	1
GCF_022670715.1	1
GCF_022670735.1	1
GCF_022670755.1	1
GCF_022670775.1	1
GCF_022670835.1	1
GCF_022760155.1	1
GCF_022869585.1	0
GCF_022869965.1	0
GCF_022870605.1	1
GCF_022870685.1	1
GCF_022936345.1	1
GCF_022936365.1	1
GCF_022936385.1	0
GCF_022936425.1	1
GCF_022936485.1	1
GCF_023024545.1	0
GCF_023158855.1	1
GCF_023159325.1	1
GCF_023330705.1	1
GCF_023330725.1	1
GCF_023330765.1	1
GCF_023330785.1	1
GCF_023330805.1	0
GCF_023330825.1	1
GCF_023330845.1	1
GCF_023330865.1	1
GCF_023330885.1	1
GCF_023330905.1	1
GCF_023379985.1	0
GCF_023518135.1	0
GCF_023518155.1	1
GCF_023518175.1	1
GCF_023518195.1	0
GCF_023612355.1	1
GCF_023702165.1	1
GCF_023746725.1	1
GCF_023848535.1	1
GCF_023848615.1	1
GCF_023848645.1	1
GCF_024137945.1	1
GCF_024266125.1	1
GCF_024266145.1	1
GCF_024266165.1	1
GCF_024266185.1	0
GCF_024266205.1	1
GCF_024266225.1	1
GCF_024266245.1	1
GCF_024266265.1	1
GCF_024266285.1	1
GCF_024266305.1	1
GCF_024266345.1	1
GCF_024266365.1	1
GCF_024266385.1	1
GCF_024266405.1	1
GCF_024266425.1	1
GCF_024266445.1	1
GCF_024266465.1	1
GCF_024266505.1	1
GCF_024266525.1	1
GCF_024266545.1	1
GCF_024266565.1	1
GCF_024266785.1	1
GCF_024266875.1	1
GCF_024364825.1	1
GCF_024364845.1	1
GCF_024364865.1	1
GCF_024364885.1	1
GCF_024364905.1	0
GCF_024364925.1	1
GCF_024364945.1	1
GCF_024364965.1	1
GCF_024364985.1	1
GCF_024365005.1	1
GCF_024365025.1	1
GCF_024442255.1	0
GCF_024442275.1	1
GCF_024494525.1	1
GCF_024507995.1	1
GCF_024508075.1	1
GCF_024722255.1	1
GCF_024722435.1	0
GCF_024722455.1	1
GCF_024722475.1	1
GCF_024731345.1	1
GCF_024917195.1	1
GCF_024917215.1	1
GCF_025159055.2	1
GCF_025259065.1	0
GCF_025259185.1	0
GCF_025259345.1	1
GCF_025310955.1	1
GCF_025311075.1	1
GCF_025311235.1	1
GCF_025311295.1	1
GCF_025311435.1	1
GCF_025398995.1	1
GCF_025399015.1	1
GCF_025399055.1	1
GCF_025399075.1	0
GCF_025643195.1	1
GCF_025725745.1	1
GCF_025808235.1	0
GCF_025808255.1	1
GCF_025808275.1	0
GCF_025808295.1	0
GCF_025808315.1	0
GCF_025808335.1	0
GCF_025808355.1	0
GCF_025999715.1	1
GCF_026013295.1	1
GCF_026013315.1	0
GCF_026013745.1	0
GCF_026153595.1	1
GCF_026248385.1	0
GCF_026248545.1	1
GCF_026684115.1	1
GCF_026801915.1	1
GCF_026801935.1	1
GCF_026801955.1	1
GCF_026801975.1	1
GCF_026801995.1	1
GCF_026802015.1	1
GCF_026802035.1	1
GCF_026802055.1	0
GCF_026873305.1	0
GCF_026873325.1	1
GCF_026873345.1	0
GCF_026873365.1	0
GCF_026873385.1	1
GCF_026873405.1	1
GCF_026873425.1	0
GCF_026873445.1	0
GCF_026873465.1	0
GCF_026873485.1	1
GCF_026873505.1	1
GCF_026873525.1	0
GCF_027474565.1	0
GCF_027701665.1	1
GCF_027942075.1	1
GCF_027942095.1	1
GCF_027942115.1	1
GCF_027942135.1	0
GCF_027942155.1	0
GCF_027943645.1	1
GCF_027943865.1	1
GCF_028551175.1	1
GCF_028596065.1	0
GCF_028596085.1	1
GCF_028596185.1	0
GCF_028607065.1	0
GCF_028623105.1	0
GCF_028623125.1	1
GCF_028623145.1	0
GCF_028735935.1	1
GCF_028735955.1	1
GCF_028735975.1	0
GCF_028743635.1	0
GCF_028747825.1	0
GCF_028747845.1	0
GCF_028747865.1	0
GCF_028747885.1	0
GCF_028747905.1	1
GCF_028891365.1	1
GCF_028891385.1	0
GCF_028892635.1	1
GCF_028892665.1	1
GCF_028892685.1	1
GCF_028892705.1	0
GCF_028892725.1	1
GCF_028892745.1	1
GCF_028892765.1	1
GCF_028892785.1	0
GCF_028892805.1	0
GCF_028892825.1	1
GCF_028892845.1	0
GCF_028892865.1	1
GCF_028892885.1	1
GCF_028892935.1	1
GCF_028892955.1	1
GCF_028892975.1	1
GCF_028892995.1	1
GCF_028893015.1	1
GCF_028893035.1	1
GCF_028893055.1	1
GCF_028893075.1	1
GCF_028893095.1	1
GCF_028893115.1	1
GCF_028893135.1	1
GCF_028893155.1	1
GCF_028893175.1	1
GCF_028893195.1	1
GCF_028893215.1	0
GCF_028893235.1	1
GCF_028893255.1	1
GCF_028893275.1	0
GCF_028893295.1	1
GCF_028893315.1	0
GCF_028893335.1	0
GCF_028893355.1	1
GCF_028893375.1	1
GCF_028893395.1	0
GCF_028893415.1	0
GCF_028893435.1	1
GCF_028893455.1	1
GCF_028893475.1	0
GCF_028993675.1	1
GCF_029166965.1	1
GCF_029537315.1	1
GCF_029580835.1	0
GCF_029590355.1	0
GCF_029591745.1	0
GCF_029591825.1	1
GCF_029591945.1	0
GCF_029592045.1	0
GCF_029592105.1	0
GCF_029592185.1	0
GCF_029594695.1	1
GCF_029625035.1	1
GCF_029674725.1	1
GCF_029674745.1	0
GCF_029674765.1	0
GCF_029674785.1	1
GCF_029692005.1	1
GCF_029692025.1	0
GCF_029692065.1	0
GCF_029692105.1	0
GCF_029814235.1	0
GCF_029866625.1	1
GCF_029953555.1	0
GCF_030027965.1	0
GCF_030064445.1	1
GCF_030122175.1	0
GCF_030122195.1	1
GCF_030122215.1	0
GCF_030122235.1	0
GCF_030122275.1	0
GCF_030122315.1	0
GCF_030122335.1	0
GCF_030122355.1	1
GCF_030122375.1	0
GCF_030122395.1	0
GCF_030122415.1	0
GCF_030122435.1	1
GCF_030122515.1	0
GCF_030122535.1	0
GCF_030122555.1	0
GCF_030122575.1	0
GCF_030122615.1	1
GCF_030127065.1	1
GCF_030127085.1	1
GCF_030166335.1	1
GCF_030166355.1	1
GCF_030168445.1	1
GCF_030254665.1	0
GCF_030254685.1	0
GCF_030254705.1	0
GCF_030254725.1	1
GCF_030254745.1	0
GCF_030254765.1	1
GCF_030254785.1	0
GCF_030254805.1	1
GCF_030345015.1	0
GCF_030435995.1	1
GCF_030436365.1	0
GCF_030436425.1	0
GCF_030439685.1	1
GCF_030440615.1	1
GCF_030440635.1	1
GCF_030440655.1	1
GCF_030505735.1	0
GCF_030505755.1	0
GCF_030505775.1	0
GCF_030505815.1	0
GCF_030505835.1	0
GCF_030505875.1	0
GCF_030505895.1	1
GCF_030505915.1	1
GCF_030505935.1	1
GCF_030505955.1	0
GCF_030505995.1	0
GCF_030506155.1	0
GCF_030506565.1	1
GCF_030517155.1	1
GCF_030517175.1	1
GCF_030534275.1	1
GCF_030644285.1	1
GCF_030644305.1	0
GCF_030863605.1	0
GCF_030863765.1	1
GCF_030913595.1	0
GCF_030913615.1	1
GCF_031021005.1	0
GCF_031035935.1	1
GCF_031036275.1	1
GCF_031036295.1	1
GCF_031036315.1	1
GCF_031036335.1	1
GCF_031036455.1	1
GCF_031036675.1	1
GCF_031036835.1	1
GCF_031037015.1	1
GCF_031038275.1	1
GCF_031038815.1	1
GCF_031038915.1	1
GCF_031038935.1	1
GCF_031038955.1	1
GCF_031038975.1	0
GCF_031038995.1	0
GCF_031039015.1	1
GCF_031039035.1	1
GCF_031039055.1	0
GCF_031039175.1	1
GCF_031039375.1	0
GCF_031039535.1	1
GCF_031039735.1	1
GCF_031039875.1	1
GCF_900086565.1	1
GCF_900166885.1	1
GCF_900184385.1	1
GCF_900185485.1	1
GCF_900205245.1	0
GCF_900205255.1	1
GCF_900205265.1	0
GCF_900205275.1	1
GCF_900205295.1	1
GCF_900477895.1	1
GCF_900477905.1	1
GCF_900478065.1	1
GCF_901457615.1	0
GCF_901457625.1	1
GCF_903989485.1	1
GCF_903992995.2	1
GCF_904129595.1	1
GCF_907163145.1	1
GCF_907163175.1	1
GCF_907163245.1	0
GCF_940596495.1	0
GCF_940599845.1	0
GCF_940618755.1	0
GCF_940620125.1	0
GCF_940631035.1	0
GCF_949361545.1	1
